# The repercussions of timing in the invasion of synthetic bacterial communities

**DOI:** 10.1101/2024.03.24.586461

**Authors:** Keven D. Dooley, Joy Bergelson

## Abstract

Microbial communities regularly experience ecological invasions that can lead to changes in composition and function. Factors thought to affect the outcome of invasions, like diversity and resource use, vary over the course of community assembly, potentially altering susceptibility to arriving invaders. We used synthetic bacterial communities to evaluate the success and impact of invasions occurring at different times during the community assembly process. Fifteen distinct communities were subjected to each of three bacterial invaders at the initial assembly of the community (“initial”), 24 hours into community assembly (“early”), when the community was still undergoing transient dynamics, and 7 days into community assembly (“late”), once the community had settled into its final composition. Communities were passaged daily and characterized through sequencing after reaching a stable composition. Invasions were most successful and had their largest effect on composition when they occurred before a community had settled into a stable composition. Surprisingly, we found instances where an invader was ultimately excluded yet had profound and long-lasting effects on invaded communities. We also found that common community members were more greatly impacted by invaders than rare community members. Higher invasion success and impact were associated with lower community resource use efficiency, which varied throughout assembly. Our results demonstrate that microbial communities experiencing transient community dynamics are more prone to invasion, a finding relevant to efforts to modify the composition of microbial communities.
