## Supplementary material for "The repercussions of timing in the invasion of synthetic bacterial communities": Table 1

### Sheet: Sheet1
Table 1 – Summary of invasion outcomes by A) invader and B) community. Success rate is calculated as the number of successful invasions out of the total number of invasions.
A) Invader	P. poae	P. viridiflava	X. campestris
Successful invasions	37	8	49
Unsuccessful invasions	98	127	78
Success rate	0.27	0.06	0.39
Mean relative abundance (±SD)	0.16 ±0.18	0.27 ±0.12	0.03 ±0.02
B) Community	1	2	3	4	5	6	7	8	9	10	11	12	13	14	15
Successful invasions	8	3	14	14	10	14	3	3	6	5	2	6	0	6	0
Unsuccessful invasions	18	23	12	12	16	12	23	23	20	21	25	20	27	21	27
Success rate	0.31	0.12	0.54	0.54	0.38	0.54	0.12	0.12	0.22	0.19	0.07	0.22	0	0.22	0
