## Supplementary Table 2 for "The repercussions of timing in the invasion of synthetic bacterial communities"

isolate	family	genus	name	invader
lyk4-40-TYG-71_S61	Nocardioidaceae	Aeromicrobium	Aeromicrobium_S61	0
CFBP2214_S67	Rhizobiaceae	Agrobacterium	Agrobacterium_S67	0
fls2-241-TYG-188a_S156	Rhizobiaceae	Agrobacterium	Agrobacterium_S156	0
lyk4-40-TYG-31_S151	Rhizobiaceae	Agrobacterium	Agrobacterium_S151	0
MEJ082	Pseudomonadaceae	Pseudomonas	Pseudomonas_MEJ082*	I1
efr-133-R2A-120_S25	Micrococcaceae	Arthrobacter	Arthrobacter_S25	0
efr-133-TYG-118_S22	Micrococcaceae	Arthrobacter	Arthrobacter_S22	0
efr-133-TYG-120_S21	Micrococcaceae	Arthrobacter	Arthrobacter_S21	0
lyk4-R2A-2_S134	Bacillaceae	Bacillus	Bacillus_S134	0
MEB006b_S157	Caulobacteraceae	Brevundimonas	Brevundimonas_S157	0
lyk4-R2A-23_S48	Burkholderiaceae	Burkholderia	Burkholderia_S48	0
MEB111_S57	Cellulomonadaceae	Promicromonospora	Promicromonospora_S57	0
MEB011_S37	Microbacteriaceae	Curtobacterium	Curtobacterium_S37	0
ME-Dv--P-122a_S32	Microbacteriaceae	Curtobacterium	Curtobacterium_S32	0
efr-133-R2A-84_S152	Enterobacteriaceae	Enterobacter	Enterobacter_S152	0
MEB024_S129	Enterobacteriaceae	Enterobacter	Enterobacter_S129	0
ME-P-080_S24	Microbacteriaceae	Frigoribacterium	Frigoribacterium_S24	0
ME-Dv--P-043b_S39	Rhodanobacteraceae	Luteibacter	Luteibacter_S39	0
fls2-241-R2A-57_S113	Planococcaceae	Lysinibacillus	Lysinibacillus_S113	0
LMC-P-041_S56	Microbacteriaceae	Microbacterium	Microbacterium_S56	0
lyk4-40-TSB-66_S53	Microbacteriaceae	Microbacterium	Microbacterium_S53	0
lyk4-40-TYG-92_S29	Mycobacteriaceae	Mycolicibacterium	Mycolicibacterium_S29	0
fls2-241-R2A-195_S10	Sphingomonadaceae	Novosphingobium	Novosphingobium_S10	0
efr-133-TYG-104_S8	Micrococcaceae	Paenarthrobacter	Paenarthrobacter_S8	0
fls2-241-R2A-200_S19	Micrococcaceae	Paenarthrobacter	Paenarthrobacter_S19	0
LMC-P-059a_S33	Microbacteriaceae	Plantibacter	Plantibacter_S33	0
ME-Dv--P-095_S58	Microbacteriaceae	Plantibacter	Plantibacter_S58	0
efr-133-R2A-89_S7	Micrococcaceae	Pseudarthrobacter	Pseudarthrobacter_S7	0
fls2-241-R2A-127_S5	Micrococcaceae	Pseudarthrobacter	Pseudarthrobacter_S5	0
fls2-241-R2A-168_S45	Micrococcaceae	Pseudarthrobacter	Pseudarthrobacter_S45	0
lyk4-40-TYG-27_S50	Micrococcaceae	Pseudarthrobacter	Pseudarthrobacter_S50	0
CFBP2511_S1	Pseudomonadaceae	Pseudomonas	Pseudomonas_S1	0
efr-133-TYG-103a_S91	Pseudomonadaceae	Pseudomonas	Pseudomonas_S91	0
efr-133-TYG-23_S107	Pseudomonadaceae	Pseudomonas	Pseudomonas_S107	0
efr-133-TYG-5_S79	Pseudomonadaceae	Pseudomonas	Pseudomonas_S79	0
fls2-241-R2A-110_S136	Pseudomonadaceae	Pseudomonas	Pseudomonas_S136	0
fls2-241-TYG-175_S105	Pseudomonadaceae	Pseudomonas	Pseudomonas_S105	0
FR229a_S127	Pseudomonadaceae	Pseudomonas	Pseudomonas_S127	0
lyk4-40-TSB-59a_S125	Pseudomonadaceae	Pseudomonas	Pseudomonas_S125	0
lyk4-R2A-10_S69	Pseudomonadaceae	Pseudomonas	Pseudomonas_S69	0
lyk4-R2A-8_S103	Pseudomonadaceae	Pseudomonas	Pseudomonas_S103	0
lyk4-TYG-107_S51	Pseudomonadaceae	Pseudomonas	Pseudomonas_S51	0
MEB105_S97	Pseudomonadaceae	Pseudomonas	Pseudomonas_S97	0
MEJ086_S119	Pseudomonadaceae	Pseudomonas	Pseudomonas_S119	0
ME-P-057_S98	Pseudomonadaceae	Pseudomonas	Pseudomonas_S98	0
RMX3_1b	Pseudomonadaceae	Pseudomonas	Pseudomonas_RMX31b*	I2
efr-133-R2A-119_S115	Burkholderiaceae	Ralstonia	Ralstonia_S115	0
MEB032_S102	Mycobacteriaceae	Rhodococcus	Rhodococcus_S102	0
MEB041_S88	Mycobacteriaceae	Rhodococcus	Rhodococcus_S88	0
S_panni	Sphingomonadaceae	Sphingomonas	Sphingomonas_panni*	I3
efr-133-TYG-130_S11	Burkholderiaceae	Variovorax	Variovorax_S11	0
fls2-241-TYG-148_S106	Xanthomonadaceae	Xanthomonas	Xanthomonas_S106	0
LMC-A-07_S149	Xanthomonadaceae	Xanthomonas	Xanthomonas_S149	0
LMC-P-011_S130	Xanthomonadaceae	Xanthomonas	Xanthomonas_S130*	I4
