## Supplementary material for "The repercussions of timing in the invasion of synthetic bacterial communities": Rcode and associated data files: invasion_spent_media3.csv

community	filtrate	treatment	invader	rep	name	growth	preinv	delta6	delta7
C1	T7	Late Invasion	I1	a	Tr2_C1I1a	0.03	0.55708	-0.00656	0.272
C1	T7	Late Invasion	I1	b	Tr2_C1I1b	0.03	0.4451	-0.0106	0.15924
C1	T7	Late Invasion	I1	c	Tr2_C1I1c	0.03	0.53382	-0.00194	0.2415
C1	T7	Late Invasion	I2	a	Tr2_C1I2a	0.02	0.23594	-0.03342	-0.0783
C1	T7	Late Invasion	I2	b	Tr2_C1I2b	0.04	0.51468	-0.0384	0.19292
C1	T7	Late Invasion	I2	c	Tr2_C1I2c	0.04	0.54898	-0.06462	0.19768
C1	T7	Late Invasion	I4	a	Tr2_C1I4a	0.02	0.51614	-0.07602	0.16198
C1	T7	Late Invasion	I4	b	Tr2_C1I4b	0.02	0.51592	-0.10386	0.1411
C1	T7	Late Invasion	I4	c	Tr2_C1I4c	0.02	0.4853	-0.13902	0.07162
C10	T7	Late Invasion	I1	a	Tr2_C10I1a	0.15	0.30978	0.11708	0.00216
C10	T7	Late Invasion	I1	b	Tr2_C10I1b	0.18	0.42688	0.10616	0.11028
C10	T7	Late Invasion	I1	c	Tr2_C10I1c	0.2	0.29742	0.0837	-0.02908
C10	T7	Late Invasion	I2	a	Tr2_C10I2a	0.04	0.235	0.08554	-0.09272
C10	T7	Late Invasion	I2	b	Tr2_C10I2b	0.07	0.25242	0.09206	-0.07898
C10	T7	Late Invasion	I2	c	Tr2_C10I2c	0.06	0.23554	0.09732	-0.09926
C10	T7	Late Invasion	I4	a	Tr2_C10I4a	0.01	0.2258	0.14276	-0.10148
C10	T7	Late Invasion	I4	b	Tr2_C10I4b	0	0.11638	0.16554	-0.20516
C10	T7	Late Invasion	I4	c	Tr2_C10I4c	0	0.25482	0.1291	-0.08472
C11	T7	Late Invasion	I1	a	Tr2_C11I1a	0.02	0.36798	-0.01052	0.22978
C11	T7	Late Invasion	I1	b	Tr2_C11I1b	0.02	0.45072	-0.02636	0.2979
C11	T7	Late Invasion	I1	c	Tr2_C11I1c	0.02	0.44094	-0.02756	0.28646
C11	T7	Late Invasion	I2	a	Tr2_C11I2a	0.01	0.49308	-0.03174	0.34172
C11	T7	Late Invasion	I2	b	Tr2_C11I2b	0.01	0.38542	-0.03944	0.22756
C11	T7	Late Invasion	I2	c	Tr2_C11I2c	0.01	0.44676	-0.03726	0.28808
C11	T7	Late Invasion	I4	a	Tr2_C11I4a	0	0.19568	-0.13216	-0.0659
C11	T7	Late Invasion	I4	b	Tr2_C11I4b	0	0.08586	-0.14268	-0.17872
C11	T7	Late Invasion	I4	c	Tr2_C11I4c	0.01	0.27246	-0.13464	0.02104
C12	T7	Late Invasion	I1	a	Tr2_C12I1a	0.01	0.24628	0.32424	-0.09128
C12	T7	Late Invasion	I1	b	Tr2_C12I1b	0	0.36556	0.35184	0.0035
C12	T7	Late Invasion	I1	c	Tr2_C12I1c	0	0.30626	0.30498	-0.09722
C12	T7	Late Invasion	I2	a	Tr2_C12I2a	0.01	0.35616	0.2906	-0.05026
C12	T7	Late Invasion	I2	b	Tr2_C12I2b	0	0.27496	0.31138	-0.09826
C12	T7	Late Invasion	I2	c	Tr2_C12I2c	0.01	0.29466	0.43568	-0.09602
C12	T7	Late Invasion	I4	a	Tr2_C12I4a	-0.01	0.20542	0.35026	-0.2287
C12	T7	Late Invasion	I4	b	Tr2_C12I4b	0	0.13312	0.31802	-0.29846
C12	T7	Late Invasion	I4	c	Tr2_C12I4c	-0.01	0.26756	0.21824	-0.17386
C13	T7	Late Invasion	I1	a	Tr2_C13I1a	0.01	0.27652	0.11714	0.06672
C13	T7	Late Invasion	I1	b	Tr2_C13I1b	0.01	0.30372	0.08718	0.09266
C13	T7	Late Invasion	I1	c	Tr2_C13I1c	0.02	0.2589	0.12762	0.0465
C13	T7	Late Invasion	I2	a	Tr2_C13I2a	0.01	0.30256	0.11358	0.08974
C13	T7	Late Invasion	I2	b	Tr2_C13I2b	0.01	0.28764	0.1119	0.07272
C13	T7	Late Invasion	I2	c	Tr2_C13I2c	0.01	0.32416	0.1276	0.10762
C13	T7	Late Invasion	I4	a	Tr2_C13I4a	-0.01	0.27218	0.09578	0.04726
C13	T7	Late Invasion	I4	b	Tr2_C13I4b	0	0.18016	0.12366	-0.0447
C13	T7	Late Invasion	I4	c	Tr2_C13I4c	0	0.32454	0.07236	0.10096
C14	T7	Late Invasion	I1	a	Tr2_C14I1a	0	0.27712	-0.18246	-0.14922
C14	T7	Late Invasion	I1	b	Tr2_C14I1b	0.02	0.2848	-0.15274	-0.10042
C14	T7	Late Invasion	I1	c	Tr2_C14I1c	0.02	0.19754	-0.16746	-0.2042
C14	T7	Late Invasion	I2	a	Tr2_C14I2a	-0.02	0.1823	0.29716	-0.21372
C14	T7	Late Invasion	I2	b	Tr2_C14I2b	-0.02	0.24614	-0.18974	-0.15514
C14	T7	Late Invasion	I2	c	Tr2_C14I2c	-0.01	0.30074	-0.18202	-0.11716
C14	T7	Late Invasion	I4	a	Tr2_C14I4a	-0.01	0.24288	-0.2303	-0.1994
C14	T7	Late Invasion	I4	b	Tr2_C14I4b	-0.01	0.27062	-0.20086	-0.17472
C14	T7	Late Invasion	I4	c	Tr2_C14I4c	-0.01	0.34474	-0.22938	-0.12216
C15	T7	Late Invasion	I1	a	Tr2_C15I1a	0.04	0.23028	0.33132	-0.05444
C15	T7	Late Invasion	I1	b	Tr2_C15I1b	0.06	0.19838	0.33834	-0.07646
C15	T7	Late Invasion	I1	c	Tr2_C15I1c	0.06	0.20902	0.27322	-0.08764
C15	T7	Late Invasion	I2	a	Tr2_C15I2a	0	0.1901	0.2624	-0.0883
C15	T7	Late Invasion	I2	b	Tr2_C15I2b	0	0.22806	0.24436	-0.0623
C15	T7	Late Invasion	I2	c	Tr2_C15I2c	0	0.24422	0.28306	-0.06386
C15	T7	Late Invasion	I4	a	Tr2_C15I4a	0	0.13422	0.28368	-0.19322
C15	T7	Late Invasion	I4	b	Tr2_C15I4b	0.01	0.2106	0.33332	-0.09444
C15	T7	Late Invasion	I4	c	Tr2_C15I4c	0	0.28784	0.30394	-0.01742
C2	T7	Late Invasion	I1	a	Tr2_C2I1a	0	0.8131	0.04708	0.3981
C2	T7	Late Invasion	I1	b	Tr2_C2I1b	0.01	0.4607	0.08306	0.04792
C2	T7	Late Invasion	I1	c	Tr2_C2I1c	0.02	0.626	0.04272	0.20546
C2	T7	Late Invasion	I2	a	Tr2_C2I2a	0.02	0.38472	0.02522	-0.03404
C2	T7	Late Invasion	I2	b	Tr2_C2I2b	0.01	0.47356	-0.00632	0.02538
C2	T7	Late Invasion	I2	c	Tr2_C2I2c	0.02	0.4826	0.00342	0.03484
C2	T7	Late Invasion	I4	a	Tr2_C2I4a	0.02	0.50306	-0.02064	0.02504
C2	T7	Late Invasion	I4	b	Tr2_C2I4b	0.01	0.48572	0.01718	-0.00312
C2	T7	Late Invasion	I4	c	Tr2_C2I4c	0.02	0.67182	0.02526	0.18338
C3	T7	Late Invasion	I1	a	Tr2_C3I1a	0.19	0.28072	-0.1967	-0.03402
C3	T7	Late Invasion	I1	b	Tr2_C3I1b	0.17	0.09588	-0.18148	-0.22142
C3	T7	Late Invasion	I1	c	Tr2_C3I1c	0.17	0.20966	-0.18648	-0.11628
C3	T7	Late Invasion	I2	a	Tr2_C3I2a	0	0.15002	-0.18752	-0.17808
C3	T7	Late Invasion	I2	b	Tr2_C3I2b	0	0.21328	-0.20006	-0.13376
C3	T7	Late Invasion	I2	c	Tr2_C3I2c	0	0.21026	-0.19596	-0.14398
C3	T7	Late Invasion	I4	a	Tr2_C3I4a	0.02	0.22774	-0.14164	-0.14182
C3	T7	Late Invasion	I4	b	Tr2_C3I4b	0.01	0.21272	-0.07264	-0.1594
C3	T7	Late Invasion	I4	c	Tr2_C3I4c	0	0.2065	-0.17188	-0.1974
C4	T7	Late Invasion	I1	a	Tr2_C4I1a	0.03	0.87404	-0.13056	0.48492
C4	T7	Late Invasion	I1	b	Tr2_C4I1b	0.03	0.56256	0.24598	0.19938
C4	T7	Late Invasion	I1	c	Tr2_C4I1c	0.04	0.94424	-0.06718	0.57808
C4	T7	Late Invasion	I2	a	Tr2_C4I2a	0.01	0.5597	-0.18534	0.17232
C4	T7	Late Invasion	I2	b	Tr2_C4I2b	0.02	1.15362	0.0776	0.73698
C4	T7	Late Invasion	I2	c	Tr2_C4I2c	0.02	1.19436	-0.2529	0.74278
C4	T7	Late Invasion	I4	a	Tr2_C4I4a	0.03	1.15602	-0.19132	0.72964
C4	T7	Late Invasion	I4	b	Tr2_C4I4b	0.03	1.18714	-0.20882	0.7536
C4	T7	Late Invasion	I4	c	Tr2_C4I4c	0.02	1.21576	-0.21018	0.77136
C5	T7	Late Invasion	I1	a	Tr2_C5I1a	-0.02	0.63988	0.13744	0.33978
C5	T7	Late Invasion	I1	b	Tr2_C5I1b	-0.02	0.24466	0.08022	-0.05296
C5	T7	Late Invasion	I1	c	Tr2_C5I1c	-0.02	0.5359	0.0313	0.23638
C5	T7	Late Invasion	I2	a	Tr2_C5I2a	-0.03	0.43052	0.02556	0.13888
C5	T7	Late Invasion	I2	b	Tr2_C5I2b	-0.03	0.62144	-0.04578	0.3025
C5	T7	Late Invasion	I2	c	Tr2_C5I2c	-0.01	0.59232	-0.04296	0.25742
C5	T7	Late Invasion	I4	a	Tr2_C5I4a	-0.02	0.55524	0.0029	0.20364
C5	T7	Late Invasion	I4	b	Tr2_C5I4b	-0.02	0.52872	0.01854	0.19396
C5	T7	Late Invasion	I4	c	Tr2_C5I4c	-0.03	0.49688	0.03556	0.1664
C6	T7	Late Invasion	I1	a	Tr2_C6I1a	0.02	0.33766	-0.04596	-0.00568
C6	T7	Late Invasion	I1	b	Tr2_C6I1b	0	0.08312	-0.05018	-0.23404
C6	T7	Late Invasion	I1	c	Tr2_C6I1c	0.01	0.244	-0.06882	-0.08124
C6	T7	Late Invasion	I2	a	Tr2_C6I2a	0.03	0.68662	-0.0451	0.35582
C6	T7	Late Invasion	I2	b	Tr2_C6I2b	0.03	0.20074	-0.08156	-0.15106
C6	T7	Late Invasion	I2	c	Tr2_C6I2c	0.02	0.24584	-0.06716	-0.11454
C6	T7	Late Invasion	I4	a	Tr2_C6I4a	-0.02	0.22442	-0.03526	-0.12516
C6	T7	Late Invasion	I4	b	Tr2_C6I4b	0	0.24388	-0.02718	-0.0878
C6	T7	Late Invasion	I4	c	Tr2_C6I4c	0	0.2627	-0.01714	-0.06996
C7	T7	Late Invasion	I1	a	Tr2_C7I1a	0.01	0.72606	0.0953	0.39364
C7	T7	Late Invasion	I1	b	Tr2_C7I1b	0.02	0.378	0.0733	0.0636
C7	T7	Late Invasion	I1	c	Tr2_C7I1c	0.01	0.68568	0.04238	0.36156
C7	T7	Late Invasion	I2	a	Tr2_C7I2a	0	0.49486	-0.03784	0.11366
C7	T7	Late Invasion	I2	b	Tr2_C7I2b	0	0.53748	0.00502	0.17306
C7	T7	Late Invasion	I2	c	Tr2_C7I2c	0	0.50576	0.10128	0.17296
C7	T7	Late Invasion	I4	a	Tr2_C7I4a	0.02	0.51674	0.11184	0.14946
C7	T7	Late Invasion	I4	b	Tr2_C7I4b	0.01	0.56328	0.11888	0.21882
C7	T7	Late Invasion	I4	c	Tr2_C7I4c	0.01	0.74518	0.09032	0.40654
C8	T7	Late Invasion	I1	a	Tr2_C8I1a	0	0.58386	-0.02534	0.3107
C8	T7	Late Invasion	I1	b	Tr2_C8I1b	-0.01	0.6233	-0.00974	0.35104
C8	T7	Late Invasion	I1	c	Tr2_C8I1c	-0.01	0.6083	-0.01824	0.3299
C8	T7	Late Invasion	I2	a	Tr2_C8I2a	0	0.57392	-0.0276	0.2924
C8	T7	Late Invasion	I2	b	Tr2_C8I2b	0.01	0.43834	0.00224	0.15204
C8	T7	Late Invasion	I2	c	Tr2_C8I2c	0.01	0.5667	-0.01868	0.26362
C8	T7	Late Invasion	I4	a	Tr2_C8I4a	-0.01	0.68294	0.1483	0.40596
C8	T7	Late Invasion	I4	b	Tr2_C8I4b	0	0.6903	0.0754	0.4321
C8	T7	Late Invasion	I4	c	Tr2_C8I4c	-0.01	0.75026	0.05144	0.49566
C9	T7	Late Invasion	I1	a	Tr2_C9I1a	0.08	0.25654	0.02298	-0.03648
C9	T7	Late Invasion	I1	b	Tr2_C9I1b	0.1	0.28232	0.05888	-0.0037
C9	T7	Late Invasion	I1	c	Tr2_C9I1c	0.12	0.25354	0.06694	-0.02818
C9	T7	Late Invasion	I2	a	Tr2_C9I2a	0.03	0.28192	0.0798	0.00678
C9	T7	Late Invasion	I2	b	Tr2_C9I2b	0.03	0.29172	0.09398	0.01732
C9	T7	Late Invasion	I2	c	Tr2_C9I2c	0.03	0.26724	0.127	-0.01304
C9	T7	Late Invasion	I4	a	Tr2_C9I4a	-0.01	0.26094	0.30508	-0.01114
C9	T7	Late Invasion	I4	b	Tr2_C9I4b	-0.01	0.22448	0.22754	-0.04862
C9	T7	Late Invasion	I4	c	Tr2_C9I4c	-0.01	0.2994	0.16868	0.02192
Control	T7	Late Invasion	I1	a	Tr2_ControlI1a	0.19	0.04062	0.00058	-0.00184
Control	T7	Late Invasion	I1	b	Tr2_ControlI1b	0.27	0.04112	0.00126	-0.00198
Control	T7	Late Invasion	I1	c	Tr2_ControlI1c	0.28	0.04054	0.00162	-0.00188
Control	T7	Late Invasion	I2	a	Tr2_ControlI2a	0.07	0.04414	0.00078	0.0009
Control	T7	Late Invasion	I2	b	Tr2_ControlI2b	0.05	0.04118	-0.00044	-0.0033
Control	T7	Late Invasion	I2	c	Tr2_ControlI2c	0.05	0.04352	0.00028	0.00016
Control	T7	Late Invasion	I4	a	Tr2_ControlI4a	0.05	0.04108	0.0016	-0.0015
Control	T7	Late Invasion	I4	b	Tr2_ControlI4b	0.07	0.04064	0.00046	-0.00188
Control	T7	Late Invasion	I4	c	Tr2_ControlI4c	0.09	0.0412	6E-05	-0.0019
