## Supplementary material for "The repercussions of timing in the invasion of synthetic bacterial communities": Rcode and associated data files: invasion_spent_media.csv

community	filtrate	treatment	invader	rep	name	growth
C1	T7	Late Invasion	I1	a	Tr2_C1I1a	0.03
C2	T7	Late Invasion	I1	a	Tr2_C2I1a	0.00
C3	T7	Late Invasion	I1	a	Tr2_C3I1a	0.19
C4	T7	Late Invasion	I1	a	Tr2_C4I1a	0.03
C5	T7	Late Invasion	I1	a	Tr2_C5I1a	-0.02
C6	T7	Late Invasion	I1	a	Tr2_C6I1a	0.02
C7	T7	Late Invasion	I1	a	Tr2_C7I1a	0.01
C8	T7	Late Invasion	I1	a	Tr2_C8I1a	0.00
C9	T7	Late Invasion	I1	a	Tr2_C9I1a	0.08
C10	T7	Late Invasion	I1	a	Tr2_C10I1a	0.15
C11	T7	Late Invasion	I1	a	Tr2_C11I1a	0.02
C12	T7	Late Invasion	I1	a	Tr2_C12I1a	0.01
C13	T7	Late Invasion	I1	a	Tr2_C13I1a	0.01
C14	T7	Late Invasion	I1	a	Tr2_C14I1a	0.00
C15	T7	Late Invasion	I1	a	Tr2_C15I1a	0.04
Control	T7	Late Invasion	I1	a	Tr2_ControlI1a	0.19
C1	T7	Late Invasion	I2	a	Tr2_C1I2a	0.02
C2	T7	Late Invasion	I2	a	Tr2_C2I2a	0.02
C3	T7	Late Invasion	I2	a	Tr2_C3I2a	0.00
C4	T7	Late Invasion	I2	a	Tr2_C4I2a	0.01
C5	T7	Late Invasion	I2	a	Tr2_C5I2a	-0.03
C6	T7	Late Invasion	I2	a	Tr2_C6I2a	0.03
C7	T7	Late Invasion	I2	a	Tr2_C7I2a	0.00
C8	T7	Late Invasion	I2	a	Tr2_C8I2a	0.00
C9	T7	Late Invasion	I2	a	Tr2_C9I2a	0.03
C10	T7	Late Invasion	I2	a	Tr2_C10I2a	0.04
C11	T7	Late Invasion	I2	a	Tr2_C11I2a	0.01
C12	T7	Late Invasion	I2	a	Tr2_C12I2a	0.01
C13	T7	Late Invasion	I2	a	Tr2_C13I2a	0.01
C14	T7	Late Invasion	I2	a	Tr2_C14I2a	-0.02
C15	T7	Late Invasion	I2	a	Tr2_C15I2a	0.00
Control	T7	Late Invasion	I2	a	Tr2_ControlI2a	0.07
C1	T7	Late Invasion	I4	a	Tr2_C1I4a	0.02
C2	T7	Late Invasion	I4	a	Tr2_C2I4a	0.02
C3	T7	Late Invasion	I4	a	Tr2_C3I4a	0.02
C4	T7	Late Invasion	I4	a	Tr2_C4I4a	0.03
C5	T7	Late Invasion	I4	a	Tr2_C5I4a	-0.02
C6	T7	Late Invasion	I4	a	Tr2_C6I4a	-0.02
C7	T7	Late Invasion	I4	a	Tr2_C7I4a	0.02
C8	T7	Late Invasion	I4	a	Tr2_C8I4a	-0.01
C9	T7	Late Invasion	I4	a	Tr2_C9I4a	-0.01
C10	T7	Late Invasion	I4	a	Tr2_C10I4a	0.01
C11	T7	Late Invasion	I4	a	Tr2_C11I4a	0.00
C12	T7	Late Invasion	I4	a	Tr2_C12I4a	-0.01
C13	T7	Late Invasion	I4	a	Tr2_C13I4a	-0.01
C14	T7	Late Invasion	I4	a	Tr2_C14I4a	-0.01
C15	T7	Late Invasion	I4	a	Tr2_C15I4a	0.00
Control	T7	Late Invasion	I4	a	Tr2_ControlI4a	0.05
C1	T1	Early Invasion	I1	a	Tr5_C1I1a	-0.06
C2	T1	Early Invasion	I1	a	Tr5_C2I1a	0.03
C3	T1	Early Invasion	I1	a	Tr5_C3I1a	0.07
C4	T1	Early Invasion	I1	a	Tr5_C4I1a	0.01
C5	T1	Early Invasion	I1	a	Tr5_C5I1a	-0.04
C6	T1	Early Invasion	I1	a	Tr5_C6I1a	0.01
C7	T1	Early Invasion	I1	a	Tr5_C7I1a	0.05
C8	T1	Early Invasion	I1	a	Tr5_C8I1a	0.03
C9	T1	Early Invasion	I1	a	Tr5_C9I1a	0.05
C10	T1	Early Invasion	I1	a	Tr5_C10I1a	0.06
C11	T1	Early Invasion	I1	a	Tr5_C11I1a	0.02
C12	T1	Early Invasion	I1	a	Tr5_C12I1a	-0.02
C13	T1	Early Invasion	I1	a	Tr5_C13I1a	0.03
C14	T1	Early Invasion	I1	a	Tr5_C14I1a	0.06
C15	T1	Early Invasion	I1	a	Tr5_C15I1a	0.00
Control	T1	Early Invasion	I1	a	Tr5_ControlI1a	0.24
C1	T1	Early Invasion	I2	a	Tr5_C1I2a	-0.08
C2	T1	Early Invasion	I2	a	Tr5_C2I2a	0.02
C3	T1	Early Invasion	I2	a	Tr5_C3I2a	0.04
C4	T1	Early Invasion	I2	a	Tr5_C4I2a	0.00
C5	T1	Early Invasion	I2	a	Tr5_C5I2a	-0.04
C6	T1	Early Invasion	I2	a	Tr5_C6I2a	-0.02
C7	T1	Early Invasion	I2	a	Tr5_C7I2a	0.00
C8	T1	Early Invasion	I2	a	Tr5_C8I2a	-0.01
C9	T1	Early Invasion	I2	a	Tr5_C9I2a	0.00
C10	T1	Early Invasion	I2	a	Tr5_C10I2a	0.02
C11	T1	Early Invasion	I2	a	Tr5_C11I2a	0.00
C12	T1	Early Invasion	I2	a	Tr5_C12I2a	-0.02
C13	T1	Early Invasion	I2	a	Tr5_C13I2a	0.00
C14	T1	Early Invasion	I2	a	Tr5_C14I2a	0.00
C15	T1	Early Invasion	I2	a	Tr5_C15I2a	0.01
Control	T1	Early Invasion	I2	a	Tr5_ControlI2a	0.05
C1	T1	Early Invasion	I4	a	Tr5_C1I4a	-0.05
C2	T1	Early Invasion	I4	a	Tr5_C2I4a	0.00
C3	T1	Early Invasion	I4	a	Tr5_C3I4a	0.02
C4	T1	Early Invasion	I4	a	Tr5_C4I4a	0.01
C5	T1	Early Invasion	I4	a	Tr5_C5I4a	-0.05
C6	T1	Early Invasion	I4	a	Tr5_C6I4a	-0.04
C7	T1	Early Invasion	I4	a	Tr5_C7I4a	0.00
C8	T1	Early Invasion	I4	a	Tr5_C8I4a	-0.01
C9	T1	Early Invasion	I4	a	Tr5_C9I4a	0.00
C10	T1	Early Invasion	I4	a	Tr5_C10I4a	0.01
C11	T1	Early Invasion	I4	a	Tr5_C11I4a	0.00
C12	T1	Early Invasion	I4	a	Tr5_C12I4a	-0.05
C13	T1	Early Invasion	I4	a	Tr5_C13I4a	0.00
C14	T1	Early Invasion	I4	a	Tr5_C14I4a	0.00
C15	T1	Early Invasion	I4	a	Tr5_C15I4a	0.01
Control	T1	Early Invasion	I4	a	Tr5_ControlI4a	0.09
C1	T7	Late Invasion	I1	b	Tr2_C1I1b	0.03
C2	T7	Late Invasion	I1	b	Tr2_C2I1b	0.01
C3	T7	Late Invasion	I1	b	Tr2_C3I1b	0.17
C4	T7	Late Invasion	I1	b	Tr2_C4I1b	0.03
C5	T7	Late Invasion	I1	b	Tr2_C5I1b	-0.02
C6	T7	Late Invasion	I1	b	Tr2_C6I1b	0.00
C7	T7	Late Invasion	I1	b	Tr2_C7I1b	0.02
C8	T7	Late Invasion	I1	b	Tr2_C8I1b	-0.01
C9	T7	Late Invasion	I1	b	Tr2_C9I1b	0.10
C10	T7	Late Invasion	I1	b	Tr2_C10I1b	0.18
C11	T7	Late Invasion	I1	b	Tr2_C11I1b	0.02
C12	T7	Late Invasion	I1	b	Tr2_C12I1b	0.00
C13	T7	Late Invasion	I1	b	Tr2_C13I1b	0.01
C14	T7	Late Invasion	I1	b	Tr2_C14I1b	0.02
C15	T7	Late Invasion	I1	b	Tr2_C15I1b	0.06
Control	T7	Late Invasion	I1	b	Tr2_ControlI1b	0.27
C1	T7	Late Invasion	I2	b	Tr2_C1I2b	0.04
C2	T7	Late Invasion	I2	b	Tr2_C2I2b	0.01
C3	T7	Late Invasion	I2	b	Tr2_C3I2b	0.00
C4	T7	Late Invasion	I2	b	Tr2_C4I2b	0.02
C5	T7	Late Invasion	I2	b	Tr2_C5I2b	-0.03
C6	T7	Late Invasion	I2	b	Tr2_C6I2b	0.03
C7	T7	Late Invasion	I2	b	Tr2_C7I2b	0.00
C8	T7	Late Invasion	I2	b	Tr2_C8I2b	0.01
C9	T7	Late Invasion	I2	b	Tr2_C9I2b	0.03
C10	T7	Late Invasion	I2	b	Tr2_C10I2b	0.07
C11	T7	Late Invasion	I2	b	Tr2_C11I2b	0.01
C12	T7	Late Invasion	I2	b	Tr2_C12I2b	0.00
C13	T7	Late Invasion	I2	b	Tr2_C13I2b	0.01
C14	T7	Late Invasion	I2	b	Tr2_C14I2b	-0.02
C15	T7	Late Invasion	I2	b	Tr2_C15I2b	0.00
Control	T7	Late Invasion	I2	b	Tr2_ControlI2b	0.05
C1	T7	Late Invasion	I4	b	Tr2_C1I4b	0.02
C2	T7	Late Invasion	I4	b	Tr2_C2I4b	0.01
C3	T7	Late Invasion	I4	b	Tr2_C3I4b	0.01
C4	T7	Late Invasion	I4	b	Tr2_C4I4b	0.03
C5	T7	Late Invasion	I4	b	Tr2_C5I4b	-0.02
C6	T7	Late Invasion	I4	b	Tr2_C6I4b	0.00
C7	T7	Late Invasion	I4	b	Tr2_C7I4b	0.01
C8	T7	Late Invasion	I4	b	Tr2_C8I4b	0.00
C9	T7	Late Invasion	I4	b	Tr2_C9I4b	-0.01
C10	T7	Late Invasion	I4	b	Tr2_C10I4b	0.00
C11	T7	Late Invasion	I4	b	Tr2_C11I4b	0.00
C12	T7	Late Invasion	I4	b	Tr2_C12I4b	0.00
C13	T7	Late Invasion	I4	b	Tr2_C13I4b	0.00
C14	T7	Late Invasion	I4	b	Tr2_C14I4b	-0.01
C15	T7	Late Invasion	I4	b	Tr2_C15I4b	0.01
Control	T7	Late Invasion	I4	b	Tr2_ControlI4b	0.07
C1	T1	Early Invasion	I1	b	Tr5_C1I1b	-0.04
C2	T1	Early Invasion	I1	b	Tr5_C2I1b	0.04
C3	T1	Early Invasion	I1	b	Tr5_C3I1b	0.09
C4	T1	Early Invasion	I1	b	Tr5_C4I1b	0.01
C5	T1	Early Invasion	I1	b	Tr5_C5I1b	-0.01
C6	T1	Early Invasion	I1	b	Tr5_C6I1b	0.02
C7	T1	Early Invasion	I1	b	Tr5_C7I1b	0.06
C8	T1	Early Invasion	I1	b	Tr5_C8I1b	0.06
C9	T1	Early Invasion	I1	b	Tr5_C9I1b	0.06
C10	T1	Early Invasion	I1	b	Tr5_C10I1b	0.08
C11	T1	Early Invasion	I1	b	Tr5_C11I1b	0.03
C12	T1	Early Invasion	I1	b	Tr5_C12I1b	0.00
C13	T1	Early Invasion	I1	b	Tr5_C13I1b	0.04
C14	T1	Early Invasion	I1	b	Tr5_C14I1b	0.08
C15	T1	Early Invasion	I1	b	Tr5_C15I1b	0.00
Control	T1	Early Invasion	I1	b	Tr5_ControlI1b	0.23
C1	T1	Early Invasion	I2	b	Tr5_C1I2b	-0.04
C2	T1	Early Invasion	I2	b	Tr5_C2I2b	0.02
C3	T1	Early Invasion	I2	b	Tr5_C3I2b	0.00
C4	T1	Early Invasion	I2	b	Tr5_C4I2b	0.05
C5	T1	Early Invasion	I2	b	Tr5_C5I2b	-0.03
C6	T1	Early Invasion	I2	b	Tr5_C6I2b	-0.02
C7	T1	Early Invasion	I2	b	Tr5_C7I2b	0.00
C8	T1	Early Invasion	I2	b	Tr5_C8I2b	-0.01
C9	T1	Early Invasion	I2	b	Tr5_C9I2b	0.00
C10	T1	Early Invasion	I2	b	Tr5_C10I2b	0.03
C11	T1	Early Invasion	I2	b	Tr5_C11I2b	0.02
C12	T1	Early Invasion	I2	b	Tr5_C12I2b	-0.01
C13	T1	Early Invasion	I2	b	Tr5_C13I2b	0.00
C14	T1	Early Invasion	I2	b	Tr5_C14I2b	0.00
C15	T1	Early Invasion	I2	b	Tr5_C15I2b	0.02
Control	T1	Early Invasion	I2	b	Tr5_ControlI2b	0.05
C1	T1	Early Invasion	I4	b	Tr5_C1I4b	-0.10
C2	T1	Early Invasion	I4	b	Tr5_C2I4b	0.01
C3	T1	Early Invasion	I4	b	Tr5_C3I4b	0.03
C4	T1	Early Invasion	I4	b	Tr5_C4I4b	0.02
C5	T1	Early Invasion	I4	b	Tr5_C5I4b	-0.03
C6	T1	Early Invasion	I4	b	Tr5_C6I4b	-0.03
C7	T1	Early Invasion	I4	b	Tr5_C7I4b	0.01
C8	T1	Early Invasion	I4	b	Tr5_C8I4b	0.00
C9	T1	Early Invasion	I4	b	Tr5_C9I4b	0.00
C10	T1	Early Invasion	I4	b	Tr5_C10I4b	0.00
C11	T1	Early Invasion	I4	b	Tr5_C11I4b	0.00
C12	T1	Early Invasion	I4	b	Tr5_C12I4b	-0.04
C13	T1	Early Invasion	I4	b	Tr5_C13I4b	0.00
C14	T1	Early Invasion	I4	b	Tr5_C14I4b	0.01
C15	T1	Early Invasion	I4	b	Tr5_C15I4b	0.01
Control	T1	Early Invasion	I4	b	Tr5_ControlI4b	0.08
C1	T7	Late Invasion	I1	c	Tr2_C1I1c	0.03
C2	T7	Late Invasion	I1	c	Tr2_C2I1c	0.02
C3	T7	Late Invasion	I1	c	Tr2_C3I1c	0.17
C4	T7	Late Invasion	I1	c	Tr2_C4I1c	0.04
C5	T7	Late Invasion	I1	c	Tr2_C5I1c	-0.02
C6	T7	Late Invasion	I1	c	Tr2_C6I1c	0.01
C7	T7	Late Invasion	I1	c	Tr2_C7I1c	0.01
C8	T7	Late Invasion	I1	c	Tr2_C8I1c	-0.01
C9	T7	Late Invasion	I1	c	Tr2_C9I1c	0.12
C10	T7	Late Invasion	I1	c	Tr2_C10I1c	0.20
C11	T7	Late Invasion	I1	c	Tr2_C11I1c	0.02
C12	T7	Late Invasion	I1	c	Tr2_C12I1c	0.00
C13	T7	Late Invasion	I1	c	Tr2_C13I1c	0.02
C14	T7	Late Invasion	I1	c	Tr2_C14I1c	0.02
C15	T7	Late Invasion	I1	c	Tr2_C15I1c	0.06
Control	T7	Late Invasion	I1	c	Tr2_ControlI1c	0.28
C1	T7	Late Invasion	I2	c	Tr2_C1I2c	0.04
C2	T7	Late Invasion	I2	c	Tr2_C2I2c	0.02
C3	T7	Late Invasion	I2	c	Tr2_C3I2c	0.00
C4	T7	Late Invasion	I2	c	Tr2_C4I2c	0.02
C5	T7	Late Invasion	I2	c	Tr2_C5I2c	-0.01
C6	T7	Late Invasion	I2	c	Tr2_C6I2c	0.02
C7	T7	Late Invasion	I2	c	Tr2_C7I2c	0.00
C8	T7	Late Invasion	I2	c	Tr2_C8I2c	0.01
C9	T7	Late Invasion	I2	c	Tr2_C9I2c	0.03
C10	T7	Late Invasion	I2	c	Tr2_C10I2c	0.06
C11	T7	Late Invasion	I2	c	Tr2_C11I2c	0.01
C12	T7	Late Invasion	I2	c	Tr2_C12I2c	0.01
C13	T7	Late Invasion	I2	c	Tr2_C13I2c	0.01
C14	T7	Late Invasion	I2	c	Tr2_C14I2c	-0.01
C15	T7	Late Invasion	I2	c	Tr2_C15I2c	0.00
Control	T7	Late Invasion	I2	c	Tr2_ControlI2c	0.05
C1	T7	Late Invasion	I4	c	Tr2_C1I4c	0.02
C2	T7	Late Invasion	I4	c	Tr2_C2I4c	0.02
C3	T7	Late Invasion	I4	c	Tr2_C3I4c	0.00
C4	T7	Late Invasion	I4	c	Tr2_C4I4c	0.02
C5	T7	Late Invasion	I4	c	Tr2_C5I4c	-0.03
C6	T7	Late Invasion	I4	c	Tr2_C6I4c	0.00
C7	T7	Late Invasion	I4	c	Tr2_C7I4c	0.01
C8	T7	Late Invasion	I4	c	Tr2_C8I4c	-0.01
C9	T7	Late Invasion	I4	c	Tr2_C9I4c	-0.01
C10	T7	Late Invasion	I4	c	Tr2_C10I4c	0.00
C11	T7	Late Invasion	I4	c	Tr2_C11I4c	0.01
C12	T7	Late Invasion	I4	c	Tr2_C12I4c	-0.01
C13	T7	Late Invasion	I4	c	Tr2_C13I4c	0.00
C14	T7	Late Invasion	I4	c	Tr2_C14I4c	-0.01
C15	T7	Late Invasion	I4	c	Tr2_C15I4c	0.00
Control	T7	Late Invasion	I4	c	Tr2_ControlI4c	0.09
C1	T1	Early Invasion	I1	c	Tr5_C1I1c	-0.01
C2	T1	Early Invasion	I1	c	Tr5_C2I1c	0.05
C3	T1	Early Invasion	I1	c	Tr5_C3I1c	0.12
C4	T1	Early Invasion	I1	c	Tr5_C4I1c	0.03
C5	T1	Early Invasion	I1	c	Tr5_C5I1c	0.02
C6	T1	Early Invasion	I1	c	Tr5_C6I1c	0.06
C7	T1	Early Invasion	I1	c	Tr5_C7I1c	0.09
C8	T1	Early Invasion	I1	c	Tr5_C8I1c	0.06
C9	T1	Early Invasion	I1	c	Tr5_C9I1c	0.10
C10	T1	Early Invasion	I1	c	Tr5_C10I1c	0.11
C11	T1	Early Invasion	I1	c	Tr5_C11I1c	0.03
C12	T1	Early Invasion	I1	c	Tr5_C12I1c	0.02
C13	T1	Early Invasion	I1	c	Tr5_C13I1c	0.06
C14	T1	Early Invasion	I1	c	Tr5_C14I1c	0.10
C15	T1	Early Invasion	I1	c	Tr5_C15I1c	0.02
Control	T1	Early Invasion	I1	c	Tr5_ControlI1c	0.19
C1	T1	Early Invasion	I2	c	Tr5_C1I2c	-0.07
C2	T1	Early Invasion	I2	c	Tr5_C2I2c	0.01
C3	T1	Early Invasion	I2	c	Tr5_C3I2c	0.02
C4	T1	Early Invasion	I2	c	Tr5_C4I2c	0.01
C5	T1	Early Invasion	I2	c	Tr5_C5I2c	-0.04
C6	T1	Early Invasion	I2	c	Tr5_C6I2c	-0.02
C7	T1	Early Invasion	I2	c	Tr5_C7I2c	0.00
C8	T1	Early Invasion	I2	c	Tr5_C8I2c	-0.01
C9	T1	Early Invasion	I2	c	Tr5_C9I2c	0.00
C10	T1	Early Invasion	I2	c	Tr5_C10I2c	0.01
C11	T1	Early Invasion	I2	c	Tr5_C11I2c	0.01
C12	T1	Early Invasion	I2	c	Tr5_C12I2c	-0.03
C13	T1	Early Invasion	I2	c	Tr5_C13I2c	0.01
C14	T1	Early Invasion	I2	c	Tr5_C14I2c	0.00
C15	T1	Early Invasion	I2	c	Tr5_C15I2c	0.01
Control	T1	Early Invasion	I2	c	Tr5_ControlI2c	0.08
C1	T1	Early Invasion	I4	c	Tr5_C1I4c	-0.08
C2	T1	Early Invasion	I4	c	Tr5_C2I4c	0.01
C3	T1	Early Invasion	I4	c	Tr5_C3I4c	0.03
C4	T1	Early Invasion	I4	c	Tr5_C4I4c	0.01
C5	T1	Early Invasion	I4	c	Tr5_C5I4c	-0.03
C6	T1	Early Invasion	I4	c	Tr5_C6I4c	-0.04
C7	T1	Early Invasion	I4	c	Tr5_C7I4c	0.00
C8	T1	Early Invasion	I4	c	Tr5_C8I4c	0.00
C9	T1	Early Invasion	I4	c	Tr5_C9I4c	0.02
C10	T1	Early Invasion	I4	c	Tr5_C10I4c	0.02
C11	T1	Early Invasion	I4	c	Tr5_C11I4c	0.00
C12	T1	Early Invasion	I4	c	Tr5_C12I4c	-0.03
C13	T1	Early Invasion	I4	c	Tr5_C13I4c	0.00
C14	T1	Early Invasion	I4	c	Tr5_C14I4c	0.00
C15	T1	Early Invasion	I4	c	Tr5_C15I4c	0.01
Control	T1	Early Invasion	I4	c	Tr5_ControlI4c	0.10
