## Supplementary material for "The repercussions of timing in the invasion of synthetic bacterial communities": Rcode and associated data files: T0_invasion.csv

community	isolate
C1	MEB111_S57
C1	fls2-241-R2A-57_S113
C1	efr-133-R2A-89_S7
C1	efr-133-TYG-23_S107
C1	LMC-P-059a_S33
C1	ME-Dv--P-122a_S32
C1	efr-133-R2A-84_S152
C1	MEB024_S129
C2	FR229a_S127
C2	efr-133-TYG-118_S22
C2	lyk4-R2A-8_S103
C2	lyk4-40-TSB-66_S53
C2	fls2-241-R2A-200_S19
C2	MEB011_S37
C2	CFBP2214_S67
C2	MEB006b_S157
C3	lyk4-R2A-10_S69
C3	lyk4-R2A-2_S134
C3	efr-133-TYG-120_S21
C3	fls2-241-R2A-168_S45
C3	fls2-241-TYG-188a_S156
C3	ME-Dv--P-095_S58
C3	lyk4-R2A-23_S48
C3	ME-Dv--P-043b_S39
C4	CFBP2511_S1
C4	fls2-241-TYG-175_S105
C4	MEB032_S102
C4	MEB041_S88
C4	lyk4-40-TYG-92_S29
C4	efr-133-TYG-104_S8
C4	LMC-A-07_S149
C4	fls2-241-TYG-148_S106
C5	MEJ086_S119
C5	efr-133-TYG-103a_S91
C5	efr-133-TYG-130_S11
C5	LMC-P-041_S56
C5	ME-P-080_S24
C5	lyk4-TYG-107_S51
C5	MEB105_S97
C5	lyk4-40-TSB-59a_S125
C6	ME-P-057_S98
C6	fls2-241-R2A-127_S5
C6	fls2-241-R2A-110_S136
C6	fls2-241-R2A-195_S10
C6	efr-133-R2A-120_S25
C6	efr-133-TYG-5_S79
C6	lyk4-40-TYG-31_S151
C6	lyk4-40-TYG-27_S50
C7	FR229a_S127
C7	efr-133-TYG-118_S22
C7	lyk4-R2A-8_S103
C7	lyk4-40-TSB-66_S53
C7	fls2-241-R2A-200_S19
C7	MEB011_S37
C7	CFBP2214_S67
C7	MEB006b_S157
C7	MEJ086_S119
C7	efr-133-TYG-103a_S91
C7	efr-133-TYG-130_S11
C7	LMC-P-041_S56
C7	ME-P-080_S24
C7	lyk4-TYG-107_S51
C7	MEB105_S97
C7	lyk4-40-TSB-59a_S125
C8	FR229a_S127
C8	efr-133-TYG-118_S22
C8	lyk4-R2A-8_S103
C8	lyk4-40-TSB-66_S53
C8	fls2-241-R2A-200_S19
C8	MEB011_S37
C8	CFBP2214_S67
C8	MEB006b_S157
C8	ME-P-057_S98
C8	fls2-241-R2A-127_S5
C8	fls2-241-R2A-110_S136
C8	fls2-241-R2A-195_S10
C8	efr-133-R2A-120_S25
C8	efr-133-TYG-5_S79
C8	lyk4-40-TYG-31_S151
C8	lyk4-40-TYG-27_S50
C9	lyk4-R2A-10_S69
C9	lyk4-R2A-2_S134
C9	efr-133-TYG-120_S21
C9	fls2-241-R2A-168_S45
C9	fls2-241-TYG-188a_S156
C9	ME-Dv--P-095_S58
C9	lyk4-R2A-23_S48
C9	ME-Dv--P-043b_S39
C9	ME-P-057_S98
C9	fls2-241-R2A-127_S5
C9	fls2-241-R2A-110_S136
C9	fls2-241-R2A-195_S10
C9	efr-133-R2A-120_S25
C9	efr-133-TYG-5_S79
C9	lyk4-40-TYG-31_S151
C9	lyk4-40-TYG-27_S50
C10	CFBP2511_S1
C10	fls2-241-TYG-175_S105
C10	MEB032_S102
C10	MEB041_S88
C10	lyk4-40-TYG-92_S29
C10	efr-133-TYG-104_S8
C10	LMC-A-07_S149
C10	fls2-241-TYG-148_S106
C10	ME-P-057_S98
C10	fls2-241-R2A-127_S5
C10	fls2-241-R2A-110_S136
C10	fls2-241-R2A-195_S10
C10	efr-133-R2A-120_S25
C10	efr-133-TYG-5_S79
C10	lyk4-40-TYG-31_S151
C10	lyk4-40-TYG-27_S50
C11	MEB111_S57
C11	fls2-241-R2A-57_S113
C11	efr-133-R2A-89_S7
C11	efr-133-TYG-23_S107
C11	LMC-P-059a_S33
C11	ME-Dv--P-122a_S32
C11	efr-133-R2A-84_S152
C11	MEB024_S129
C11	FR229a_S127
C11	efr-133-TYG-118_S22
C11	lyk4-R2A-8_S103
C11	lyk4-40-TSB-66_S53
C11	fls2-241-R2A-200_S19
C11	MEB011_S37
C11	CFBP2214_S67
C11	MEB006b_S157
C11	ME-P-057_S98
C11	fls2-241-R2A-127_S5
C11	fls2-241-R2A-110_S136
C11	fls2-241-R2A-195_S10
C11	efr-133-R2A-120_S25
C11	efr-133-TYG-5_S79
C11	lyk4-40-TYG-31_S151
C11	lyk4-40-TYG-27_S50
C12	MEB111_S57
C12	fls2-241-R2A-57_S113
C12	efr-133-R2A-89_S7
C12	efr-133-TYG-23_S107
C12	LMC-P-059a_S33
C12	ME-Dv--P-122a_S32
C12	efr-133-R2A-84_S152
C12	MEB024_S129
C12	MEJ086_S119
C12	efr-133-TYG-103a_S91
C12	efr-133-TYG-130_S11
C12	LMC-P-041_S56
C12	ME-P-080_S24
C12	lyk4-TYG-107_S51
C12	MEB105_S97
C12	lyk4-40-TSB-59a_S125
C12	ME-P-057_S98
C12	fls2-241-R2A-127_S5
C12	fls2-241-R2A-110_S136
C12	fls2-241-R2A-195_S10
C12	efr-133-R2A-120_S25
C12	efr-133-TYG-5_S79
C12	lyk4-40-TYG-31_S151
C12	lyk4-40-TYG-27_S50
C13	FR229a_S127
C13	efr-133-TYG-118_S22
C13	lyk4-R2A-8_S103
C13	lyk4-40-TSB-66_S53
C13	fls2-241-R2A-200_S19
C13	MEB011_S37
C13	CFBP2214_S67
C13	MEB006b_S157
C13	CFBP2511_S1
C13	fls2-241-TYG-175_S105
C13	MEB032_S102
C13	MEB041_S88
C13	lyk4-40-TYG-92_S29
C13	efr-133-TYG-104_S8
C13	LMC-A-07_S149
C13	fls2-241-TYG-148_S106
C13	ME-P-057_S98
C13	fls2-241-R2A-127_S5
C13	fls2-241-R2A-110_S136
C13	fls2-241-R2A-195_S10
C13	efr-133-R2A-120_S25
C13	efr-133-TYG-5_S79
C13	lyk4-40-TYG-31_S151
C13	lyk4-40-TYG-27_S50
C14	lyk4-R2A-10_S69
C14	lyk4-R2A-2_S134
C14	efr-133-TYG-120_S21
C14	fls2-241-R2A-168_S45
C14	fls2-241-TYG-188a_S156
C14	ME-Dv--P-095_S58
C14	lyk4-R2A-23_S48
C14	ME-Dv--P-043b_S39
C14	CFBP2511_S1
C14	fls2-241-TYG-175_S105
C14	MEB032_S102
C14	MEB041_S88
C14	lyk4-40-TYG-92_S29
C14	efr-133-TYG-104_S8
C14	LMC-A-07_S149
C14	fls2-241-TYG-148_S106
C14	MEJ086_S119
C14	efr-133-TYG-103a_S91
C14	efr-133-TYG-130_S11
C14	LMC-P-041_S56
C14	ME-P-080_S24
C14	lyk4-TYG-107_S51
C14	MEB105_S97
C14	lyk4-40-TSB-59a_S125
C14	ME-P-057_S98
C14	fls2-241-R2A-127_S5
C14	fls2-241-R2A-110_S136
C14	fls2-241-R2A-195_S10
C14	efr-133-R2A-120_S25
C14	efr-133-TYG-5_S79
C14	lyk4-40-TYG-31_S151
C14	lyk4-40-TYG-27_S50
C15	MEB111_S57
C15	fls2-241-R2A-57_S113
C15	efr-133-R2A-89_S7
C15	efr-133-TYG-23_S107
C15	LMC-P-059a_S33
C15	ME-Dv--P-122a_S32
C15	efr-133-R2A-84_S152
C15	MEB024_S129
C15	FR229a_S127
C15	efr-133-TYG-118_S22
C15	lyk4-R2A-8_S103
C15	lyk4-40-TSB-66_S53
C15	fls2-241-R2A-200_S19
C15	MEB011_S37
C15	CFBP2214_S67
C15	MEB006b_S157
C15	lyk4-R2A-10_S69
C15	lyk4-R2A-2_S134
C15	efr-133-TYG-120_S21
C15	fls2-241-R2A-168_S45
C15	fls2-241-TYG-188a_S156
C15	ME-Dv--P-095_S58
C15	lyk4-R2A-23_S48
C15	ME-Dv--P-043b_S39
C15	CFBP2511_S1
C15	fls2-241-TYG-175_S105
C15	MEB032_S102
C15	MEB041_S88
C15	lyk4-40-TYG-92_S29
C15	efr-133-TYG-104_S8
C15	LMC-A-07_S149
C15	fls2-241-TYG-148_S106
C15	MEJ086_S119
C15	efr-133-TYG-103a_S91
C15	efr-133-TYG-130_S11
C15	LMC-P-041_S56
C15	ME-P-080_S24
C15	lyk4-TYG-107_S51
C15	MEB105_S97
C15	lyk4-40-TSB-59a_S125
C15	ME-P-057_S98
C15	fls2-241-R2A-127_S5
C15	fls2-241-R2A-110_S136
C15	fls2-241-R2A-195_S10
C15	efr-133-R2A-120_S25
C15	efr-133-TYG-5_S79
C15	lyk4-40-TYG-31_S151
C15	lyk4-40-TYG-27_S50
